# Deep generation of personalized connectomes based on individual attributes

**DOI:** 10.1101/2025.02.12.637986

**Authors:** Yuanzhe Liu, Caio Seguin, Sina Mansour L., Ye Ella Tian, Maria A. Di Biase, Andrew Zalesky

## Abstract

An individual’s connectome is unique. Interindividual variation in connectome architecture associates with disease status, cognition, lifestyle factors, and other personal attributes. While models to predict personal attributes from a person’s connectome are abundant, the inverse task— inferring connectome architecture from an individual’s personal profile—has not been widely studied. Here, we introduce a deep model to generate a person’s entire connectome exclusively based on their age, sex, body phenotypes, cognition, and lifestyle factors. Using the richly phenotyped UK Biobank connectome cohort (N=8,086), we demonstrate that our model can generate network architectures that closely recapitulate connectomes mapped empirically using diffusion MRI and tractography. We find that age, sex, and body phenotypes exert the strongest influence on the connectome generation process, with an impact approximately four times greater than that of cognition and lifestyle factors. Regional differences in the importance of measures were observed, including an increased importance of cognition in the association cortex relative to the visual system. We further show that generated connectomes can improve the training of machine learning models and reduce their predictive errors. Our work demonstrates the feasibility of inferring brain connectivity from an individual’s personal data and enables future applications of connectome generation such as data augmentation and anonymous data sharing.
