## supplementary_table1 for "Deep generation of personalized connectomes based on individual attributes"

### Sheet: body phenotypes
Body phenotypes included in model inputs
Field ID	Variable name
Handgrip strength (average)	Handgrip strength (average)
48-0.0	Waist circumference
49-0.0	Hip circumference
50-0.0	Standing height
102-0.0	Pulse rate, automated reading
3062-0.0	Forced vital capacity (FVC)
3063-0.0	Forced expiratory volume in 1-second (FEV1)
3064-0.0	Peak expiratory flow (PEF)
4079-0.0	Diastolic blood pressure, automated reading
4080-0.0	Systolic blood pressure, automated reading
21001-0.0	Body mass index (BMI)
21002-0.0	Weight
30000-0.0	White blood cell (leukocyte) count
30010-0.0	Red blood cell (erythrocyte) count
30020-0.0	Haemoglobin concentration
30030-0.0	Haematocrit percentage
30040-0.0	Mean corpuscular volume
30050-0.0	Mean corpuscular haemoglobin
30060-0.0	Mean corpuscular haemoglobin concentration
30070-0.0	Red blood cell (erythrocyte) distribution width
30080-0.0	Platelet count
30090-0.0	Platelet crit
30100-0.0	Mean platelet (thrombocyte) volume
30110-0.0	Platelet distribution width
30120-0.0	Lymphocyte count
30130-0.0	Monocyte count
30140-0.0	Neutrophill count
30150-0.0	Eosinophill count
30160-0.0	Basophill count
30170-0.0	Nucleated red blood cell count
30180-0.0	Lymphocyte percentage
30190-0.0	Monocyte percentage
30200-0.0	Neutrophill percentage
30210-0.0	Eosinophill percentage
30220-0.0	Basophill percentage
30230-0.0	Nucleated red blood cell percentage
30240-0.0	Reticulocyte percentage
30250-0.0	Reticulocyte count
30260-0.0	Mean reticulocyte volume
30270-0.0	Mean sphered cell volume
30280-0.0	Immature reticulocyte fraction
30290-0.0	High light scatter reticulocyte percentage
30300-0.0	High light scatter reticulocyte count
30510-0.0	Creatinine (enzymatic) in urine
30520-0.0	Potassium in urine
30530-0.0	Sodium in urine
30600-0.0	Albumin
30610-0.0	Alkaline phosphatase
30620-0.0	Alanine aminotransferase (ALT)
30630-0.0	Apolipoprotein A
30640-0.0	Apolipoprotein B
30650-0.0	Aspartate aminotransferase (AST)
30660-0.0	Direct bilirubin
30670-0.0	Urea
30680-0.0	Calcium
30690-0.0	Cholesterol
30700-0.0	Creatinine
30710-0.0	C-reactive protein
30720-0.0	Cystatin C
30730-0.0	Gamma glutamyltransferase
30740-0.0	Glucose
30750-0.0	Glycated haemoglobin (HbA1c)
30760-0.0	HDL cholesterol
30770-0.0	IGF-1
30780-0.0	LDL direct
30790-0.0	Lipoprotein A
30810-0.0	Phosphate
30830-0.0	SHBG
30840-0.0	Total bilirubin
30850-0.0	Testosterone
30860-0.0	Total protein
30870-0.0	Triglycerides
30880-0.0	Urate
30890-0.0	Vitamin D
FEV1-FVC ratio	FEV1-FVC ratio
Waist-hip circumference ratio	Waist-hip circumference ratio
Heel bone mineral density (average)	Heel bone mineral density (average)
Ankle spacing width (average)	Ankle spacing width (average)

### Sheet: cognitive measures
Cognitive measures included in model inputs
Field ID	Variable Name	Cognitive Test
399-2.1	Number of incorrect matches in round 1	Pairs matching test
399-2.2	Number of incorrect matches in round 2
400-2.1	Time to complete round 1
400-2.2	Time to complete round 2
Round1 completion	Round 1 completion
Round2 completion	Round 2 completion
20023-2.0	Mean time to correctly identify matches	Reaction time test
4282-2.0	Maximum digists remembered correctly	Numeric memory test
4291-2.0	Number of attempts	Prospective memory test
4294-2.0	Final attempt correct
20018-2.0	Prospective memory result-Instruction not recalled, either skipped or incorrect
20018-2.0	Prospective memory result-Correct recall on first attempt
20018-2.0	Prospective memory result-Correct recall on second attempt
6383-2.0	Number of puzzles attempted	Tower rearranging test
21004-2.0	Number of puzzles correct
6373-2.0	Number of puzzles correctly solved	Matrix pattern completion test
6374-2.0	Number of puzzels viewed
Sum of duration spent answering each puzzle	Sum of duration spent answering each puzzle
6348-2.0	Duration to complete numeric path	Trailing making test
6349-2.0	Total errors traversing numeric path
6350-2.0	Duration to complete alphanumeric path
6351-2.0	Total errors traversing alphanumeric path
Numeric path completion	Numeric path completion
Alphanumeric path completion	Alphanumeric path completion
20016-2.0	Fluid intelligence score	Fluid intelligence test
20128-2.0	Number of fluid intelligence questions attempted within time limit
20197-2.0	Number of word pairs correctly associated	Paired associate learning test
23323-2.0	Number of symbol digit matches attempted	Symbol digit substitution test
23324-2.0	Number of symbol digit matches made correctly

### Sheet: env & lifestyle factors
Environmental and ifestyle factors included in model inputs
Factors
Field ID	Variable Name
1687-0.0	Comparative body size at age 10
1697-0.0	Comparative height size at age 10
1767-0.0	Adopted as a child
1239-0.0	Current tobacco smoking
1249-0.0	Past tobacco smoking
20160-0.0	Ever smoked
Daily smoker	Daily smoker
189-0.0	Townsend deprivation index
6138-0.0	College/University qualification
6142-0.0	In paid employment
6142-0.0	Retired
6142-0.0	Looking after home
6142-0.0	Unable to work because of sickness
6142-0.0	Unemployed
6142-0.0	Doing upaid work
6142-0.0	Student
924-0.0	Usual walking pace
943-0.0	Frequency of stair climbing in last 4 weeks
1070-0.0	Time spent watching television (TV)
1080-0.0	Time spent using computer
1090-0.0	Time spent driving
Fruit and vegetable intake	Fruit and vegetable intake
1329-0.0	Oily fish intake
1339-0.0	Non-oily fish intake
1349-0.0	Processed meat intake
1359-0.0	Poultry intake
1369-0.0	Beef intake
1379-0.0	Lamb/mutton intake
1389-0.0	Pork intake
1408-0.0	Cheese intake
1438-0.0	Bread intake
1458-0.0	Cereal intake
1478-0.0	Salt added to food
1488-0.0	Tea intake
1528-0.0	Water intake
1548-0.0	Variation in diet
6144-0.0	Never eat eggs
6144-0.0	Never eat dairy
6144-0.0	Never eat wheat
6144-0.0	Never eat sugar
6144-0.0	Eat all
1498-0.0	Coeffee intake
1160-0.0	Sleep duration
Good sleep duration	Good sleep duration
1170-0.0	Easiness of getting up in the morning
1190-0.0	Nap during day
1200-0.0	Sleeplessness / insomnia
1220-0.0	Daytime dozing / sleeping (narcolepsy)
1050-0.0	Time spend outdoors in summer
1060-0.0	Time spent outdoors in winter
1110-0.0	Length of mobile phone use
2237-0.0	Plays computer games
2296-0.0	Falls in the last year
2188-0.0	Long-standing illness, disability or infirmity
2463-0.0	Fractured/broken bones in last 5 years
1031-0.0	Frequency of friend/family visits
1920-0.0	Mood swings
1930-0.0	Miserableness
1940-0.0	Irritability
1950-0.0	Sensitivity / hurt feelings
1960-0.0	Fed-up feelings
1970-0.0	Nervous feelings
1980-0.0	Worrier / anxious feelings
1990-0.0	Tense / 'highly strung'
2000-0.0	Worry too long after embarrassment
2010-0.0	Suffer from 'nerves'
2020-0.0	Loneliness, isolation
2030-0.0	Guilty feelings
2040-0.0	Risk taking
2110-0.0	Able to confide
24003-0.0	Nitrogen dioxide air pollution
24004-0.0	Nitrogen oxides air pollution
24009-0.0	Traffic intensity on the nearest road
24010-0.0	Inverse distance to the nearest road
24011-0.0	Traffic intensity on the nearest major road
24012-0.0	Inverse distance to the nearest major road
24013-0.0	Total traffic load on major roads
24014-0.0	Close to major road
24015-0.0	Sum of road length of major roads within 100m
24020-0.0	Average daytime sound level of noise pollution
24021-0.0	Average evening sound level of noise pollution
24022-0.0	Average night-time sound level of noise pollution
24506-0.0	Natural environment %, buffer 1000m
24507-0.0	Natural environment %, buffer 300m
24508-0.0	Distance (Euclidean) to coast

### Sheet: clinical dianoses excluded
Clinical diagnoses as exclusion criteria
Parkinsonism
Osteoarthritis
Osteoporosis
Cancer
Multiple sclerosis
Depression
Hypertensive diseases
Ischemic heart diseases
Bipolar
Stroke
Dementia
Schizophrenia
Diabetes
COPD
Cirrhosis
CKD

### Sheet: references
Tabs in this supplementary table partially reproduced from Tian et al, 2023 (Tian, Y. E., Cropley, V., Maier, A. B., Lautenschlager, N. T., Breakspear, M., & Zalesky, A. (2023). Heterogeneous aging across multiple organ systems and prediction of chronic disease and mortality. Nature medicine, 29(5), 1221-1231.)
